# Conservation of antiviral systems across domains of life reveals novel immune mechanisms in humans

**DOI:** 10.1101/2022.12.12.520048

**Authors:** Jean Cury, Ernest Mordret, Veronica Hernandez Trejo, Florian Tesson, Gal Ofir, Enzo Z. Poirier, Aude Bernheim

**Affiliations:** Molecular Diversity of Microbes, INSERM U1284, Université Paris-Cité, Paris, France; Stem Cell Immunity Team, Institut Curie, PSL Research University, INSERM U932, Paris, France; Department of Molecular Biology, Max Planck Institute for Biology Tübingen, Tübingen, Germany

**Author notes:** These authors contributed equally (Jean Cury, Ernest Mordret).

## Abstract

Viral infection is a common threat to prokaryotic and eukaryotic life, which has resulted in the evolution of a myriad of antiviral systems. Some of these eukaryotic systems are thought to have evolved from prokaryotic antiphage proteins, with which they may display sequence and structural homology. Here, we show that homologs of recently discovered antiphage systems are widespread in eukaryotes. We demonstrate that such homologs can retain a function in immunity by unveiling that eukaryotic proteins of the anti-transposon piRNA pathway display domain homology with the antiphage system Mokosh. We further utilise this conservation to discover novel human antiviral genes related to the Eleos and Lamassu prokaryotic systems. We propose that comparative immunology across domains of life can be leveraged to discover immune genes in eukaryotes.
