## Supplementary material for "Conservation of antiviral systems across domains of life reveals novel immune mechanisms in humans": Table S2

### Sheet: Feuil1
	Search using prokaryotic profiles	Number of proteins selected to build HMM profiles	Search using eukaryotic profiles	Hits in common to both searches
MkoA	1095192	132	47360	47162
MkoB	1080	155	1270	229
LeoA	12566	150	5923	3279
LeoBC	7443	82	8590	1152
LmuA	9968	355	68655	8862
LmuB	29256	84	49116	25194
