## Supplementary material for "Conservation of antiviral systems across domains of life reveals novel immune mechanisms in humans": Table S7

### Sheet: Feuille 1 - structural_alignmen
structural_alignments_qual
System type	Query	Target	Qstart	Qend	Tstart	Tend	alntmscore
Mokosh	Yjhr_coli_AF-P39369-F1-model_v4.pdb	MOV10L1_Human_AF-Q9BXT6-F1-model_v4.pdb	2	154	1017	1164	7.345E-01
	Yjhr_coli_AF-P39369-F1-model_v4.pdb	MOV10L1_Mouse_AF-Q99MV5-F1-model_v4.pdb	2	173	1019	1182	6.583E-01
	Yjhr_coli_AF-P39369-F1-model_v4.pdb	MOV10L1_Zebrafish_AF-Q08BA5-F1-model_v4.pdb	2	161	939	1092	6.654E-01
	Yjhr_coli_AF-P39369-F1-model_v4.pdb	MOV10L1_Droso_AF-M9NDG7-F1-model_v4.pdb	3	168	969	1126	6.946E-01
	Yjhr_coli_AF-P39369-F1-model_v4.pdb	PLD6_zebrafish_AF-A3KNW0-F1-model_v4.pdb	175	335	40	209	5.720E-01
	Yjhr_coli_AF-P39369-F1-model_v4.pdb	PLD6_mouse_AF-Q5SWZ9-F1-model_v4.pdb	173	333	31	206	5.286E-01
	Yjhr_coli_AF-P39369-F1-model_v4.pdb	PLD6_human_AF-Q8N2A8-F1-model_v4.pdb	191	333	82	209	6.281E-01
	Yjhr_coli_AF-P39369-F1-model_v4.pdb	PLD6_droso_AF-Q9VKD7-F1-model_v4.pdb	192	335	95	240	5.696E-01
Eleos	LeoBC_bacillus__AF-A0A556BFV1-F1-model_v4.pdb	GIMAP5-AF-Q96F15-F1-model_v4.pdb	98	346	27	276	3.662E-01
	LeoBC_bacillus__AF-A0A556BFV1-F1-model_v4.pdb	GIMAP6-AF-B4DH95-F1-model_v4.pdb	98	304	110	310	3.971E-01
Lamassu	fathead_minnow__KAG19474301_fusion_3839c_unrelaxed_rank_1_model_4.pdb	lmu_protease_98811_unrelaxed_rank_1_model_5.pdb	24	263	3	206	5.646E-01
	CTRC-AF-Q99895-F1-model_v4.pdb	lmu_protease_98811_unrelaxed_rank_1_model_5.pdb	25	266	2	207	5.871E-01
