## Supplementary material for "Conservation of antiviral systems across domains of life reveals novel immune mechanisms in humans": Table S6

### Sheet: Mokosh
target_name	query_name	full_seq_Evalue	full_seq_score	hmm_cov	prot_acc	gene_name	description		Documented role in immunity (Y/N)	Activity	References
									Positive role/Negative role
GCF_000001405.40-Hum_NC_000001.11_i000_000367	euk_MkoA	1.5999999999999998e-49	181.1	0.3471910112359551	NP_001006666.1	RPS6KA1	ribosomal protein S6 kinase alpha-1 isoform b		N
GCF_000001405.40-Hum_NC_000001.11_i000_001010	euk_MkoA	3.3e-96	335.6	0.5292134831460674	NP_001308253.1	MOV10	helicase MOV-10 isoform 1		Y	Antiviral	10.3389/fvets.2020.569737/full
GCF_000001405.40-Hum_NC_000004.12_i000_004894	euk_MkoA	1.5e-63	227.5	0.9067415730337078	NP_060862.3	ZGRF1	protein ZGRF1 isoform 1		N
GCF_000001405.40-Hum_NC_000006.12_i000_007036	euk_MkoA	6.700000000000001e-48	175.8	0.27415730337078653	XP_006715612.1	RPS6KA2	ribosomal protein S6 kinase alpha-2 isoform X1		N
GCF_000001405.40-Hum_NC_000009.12_i000_009332	euk_MkoA	5.4e-74	262.1	0.9516853932584269	NP_001338457.1	SETX	probable helicase senataxin isoform 2		N
GCF_000001405.40-Hum_NC_000010.11_i000_009736	euk_MkoA	1.5e-65	234.1	0.5707865168539326	XP_006717743.1	DNA2	DNA replication ATP-dependent helicase/nuclease DNA2 isoform X1		N
GCF_000001405.40-Hum_NC_000011.10_i000_011030	euk_MkoA	2.7999999999999998e-112	388.8	0.5617977528089888	NP_002171.2	IGHMBP2	DNA-binding protein SMUBP-2		N
GCF_000001405.40-Hum_NC_000014.9_i000_013314	euk_MkoA	4.4e-41	153.2	0.3359550561797753	NP_004746.2	RPS6KA5	ribosomal protein S6 kinase alpha-5 isoform a		N
GCF_000001405.40-Hum_NC_000015.10_i000_013537	euk_MkoA	1.4e-90	316.9	0.7528089887640449	NP_055506.1	AQR	RNA helicase aquarius		N
GCF_000001405.40-Hum_NC_000017.11_i000_015182	euk_MkoB	1.3e-17	76.1	0.18701298701298702	XP_016879799.3	PLD6	mitochondrial cardiolipin hydrolase isoform X1		Y	piRNA pathway	10.1146/annurev-genet-120417-031441
GCF_000001405.40-Hum_NC_000017.11_i000_015837	euk_MkoA	7.400000000000001e-59	212.0	0.5337078651685393	XP_006722277.1	HELZ	probable helicase with zinc finger domain isoform X1		N
GCF_000001405.40-Hum_NC_000019.10_i000_016869	euk_MkoA	5.4e-100	348.1	0.5426966292134832	XP_016882594.1	UPF1	regulator of nonsense transcripts 1 isoform X1		Y	Antiviral	10.1016/j.coviro.2020.11.002
GCF_000001405.40-Hum_NC_000020.11_i000_018139	euk_MkoA	4.6e-82	288.8	0.7056179775280899	NP_066363.1	ZNFX1	NFX1-type zinc finger-containing protein 1		Y	Antiviral	10.1038/s41556-019-0416-0
GCF_000001405.40-Hum_NC_000020.11_i000_018248	euk_MkoA	4.9e-104	361.5	0.5022471910112359	XP_024307774.1	HELZ2	helicase with zinc finger domain 2 isoform X1		Y	Antiviral	10.3389/fmicb.2017.00240
GCF_000001405.40-Hum_NC_000022.11_i000_018922	euk_MkoA	4.7e-82	288.8	0.5932584269662922	XP_011528998.1	MOV10L1	RNA helicase Mov10l1 isoform X1		Y	piRNA pathway	10.1146/annurev-genet-120417-031441
GCF_000001405.40-Hum_NC_000023.11_i000_019051	euk_MkoA	3.8e-50	183.2	0.2595505617977528	XP_011543857.1	RPS6KA3	ribosomal protein S6 kinase alpha-3 isoform X1		N
GCF_000001405.40-Hum_NC_000023.11_i000_019383	euk_MkoA	2.3e-45	167.3	0.24157303370786518	XP_016884912.1	RPS6KA6	ribosomal protein S6 kinase alpha-6 isoform X1		N

### Sheet: Eleos
target_name	query_name	full_seq_Evalue	full_seq_score	hmm_cov	prot_acc	gene_name	description	Documented role in immunity (Y/N)	Activity	References
								Positive role/Negative role
GCF_000001405.40-Hum_NC_000001.11_i000_000162	euk_LeoA	7.8e-218	737.1	0.9672830725462305	NP_001121132.1	MFN2	mitofusin-2	Y	Dampens MAVS signaling	10.1126/scisignal.2000287, 10.1080/21505594.2021.1965829
GCF_000001405.40-Hum_NC_000002.12_i000_002223	euk_LeoBC	2.2e-12	58.6	0.3469721767594108	NP_055415.1	EHD3	EH domain-containing protein 3	N
GCF_000001405.40-Hum_NC_000003.12_i000_004226	euk_LeoA	2.6000000000000004e-209	709.0	0.9402560455192034	NP_284941.2	MFN1	mitofusin-1	Y	Activates MAVS signaling	10.1371/journal.ppat.1001012, 10.1080/21505594.2021.1965829
GCF_000001405.40-Hum_NC_000004.12_i000_004865	euk_LeoBC	4.6e-12	57.6	0.31751227495908346	NP_001182067.1	GIMD1	GTPase IMAP family member GIMD1	N
GCF_000001405.40-Hum_NC_000007.14_i000_007933	euk_LeoBC	1.5e-74	264.0	0.33387888707037644	NP_783161.1	GIMAP8	GTPase IMAP family member 8	N
GCF_000001405.40-Hum_NC_000007.14_i000_007934	euk_LeoBC	7.6e-37	139.4	0.47299509001636664	NP_694968.1	GIMAP7	GTPase IMAP family member 7	N
GCF_000001405.40-Hum_NC_000007.14_i000_007936	euk_LeoBC	1.4e-42	158.4	0.469721767594108	NP_001350461.1	GIMAP4	GTPase IMAP family member 4 isoform 2	Y	Anti-Toxoplasma	10.1128/IAI.00582-17
GCF_000001405.40-Hum_NC_000007.14_i000_007937	euk_LeoBC	9.7e-21	86.2	0.3502454991816694	NP_001231001.1	GIMAP6	GTPase IMAP family member 6 isoform 2	Y	Anti-Toxoplasma	10.1128/IAI.00582-17
GCF_000001405.40-Hum_NC_000007.14_i000_007938	euk_LeoBC	1.5000000000000002e-28	112.0	0.33878887070376434	NP_056475.1	GIMAP2	GTPase IMAP family member 2	N
GCF_000001405.40-Hum_NC_000007.14_i000_007939	euk_LeoBC	1.8e-51	187.7	0.4157119476268412	NP_001186506.1	GIMAP1-GIMAP5	GIMAP1-GIMAP5 protein isoform a	N
GCF_000001405.40-Hum_NC_000007.14_i000_007940	euk_LeoBC	9.1e-27	106.1	0.35842880523731585	NP_570115.1	GIMAP1	GTPase IMAP family member 1	N
GCF_000001405.40-Hum_NC_000007.14_i000_007941	euk_LeoBC	2.2e-32	124.7	0.41407528641571195	NP_060854.2	GIMAP5	GTPase IMAP family member 5	Y	Anti-Toxoplasma	10.1128/IAI.00582-17
GCF_000001405.40-Hum_NC_000011.10_i000_010896	euk_LeoBC	4.9e-12	57.5	0.4386252045826514	NP_001269374.1	EHD1	EH domain-containing protein 1 isoform 2	N
GCF_000001405.40-Hum_NC_000015.10_i000_013599	euk_LeoBC	2.1e-12	58.7	0.46317512274959083	NP_644670.1	EHD4	EH domain-containing protein 4	N

### Sheet: Lamassu
target_name	query_name	full_seq_Evalue	full_seq_score	hmm_cov	in_pair	prot_acc	gene_name	description	Documented role in immunity (Y/N)	Activity	References
									Positive role/Negative role
GCF_000001405.40-Hum_NC_000001.11_i000_000142	euk_LmuA	3.4e-57	205.5	0.9957627118644068	False	NP_006601.2	MASP2	mannan-binding lectin serine protease 2 isoform 1 preproprotein	Y	Complement activation	10.1038/sj.gene.6363745
GCF_000001405.40-Hum_NC_000001.11_i000_000202	euk2_LmuB	6e-34	128.6	0.7592592592592593	True	XP_016855687.1	FHAD1	forkhead-associated domain-containing protein 1 isoform X1	N
GCF_000001405.40-Hum_NC_000001.11_i000_000204	euk_LmuA	4.4e-39	146.2	0.6059322033898306	True	XP_011538852.1	CTRC	chymotrypsin-C isoform X1	N
GCF_000001405.40-Hum_NC_000001.11_i000_000205	euk_LmuA	2.2e-73	258.5	0.9745762711864406	False	NP_254275.1	CELA2A	chymotrypsin-like elastase family member 2A preproprotein	N
GCF_000001405.40-Hum_NC_000001.11_i000_000206	euk_LmuA	2.6999999999999997e-68	241.9	0.9957627118644068	False	NP_056933.3	CELA2B	chymotrypsin-like elastase family member 2B preproprotein	N
GCF_000001405.40-Hum_NC_000001.11_i000_000292	euk_LmuA	3e-64	228.6	0.961864406779661	False	XP_047272536.1	CELA3B	chymotrypsin-like elastase family member 3B isoform X1	N
GCF_000001405.40-Hum_NC_000001.11_i000_000293	euk_LmuA	4.4e-63	224.8	0.9661016949152542	False	NP_005738.4	CELA3A	chymotrypsin-like elastase family member 3A preproprotein	N
GCF_000001405.40-Hum_NC_000001.11_i000_000887	euk2_LmuB	2.1e-13	60.5	0.5733024691358025	False	XP_016856651.1	CCDC18	coiled-coil domain-containing protein 18 isoform X1	N
GCF_000001405.40-Hum_NC_000001.11_i000_001640	euk2_LmuB	1e-15	68.2	0.7021604938271605	False	NP_003283.2	TPR	nucleoprotein TPR	N
GCF_000001405.40-Hum_NC_000001.11_i000_001888	euk_LmuA	6.9e-63	224.2	0.9915254237288136	False	NP_898885.1	PRSS38	serine protease 38 isoform 1 precursor	N
GCF_000001405.40-Hum_NC_000002.12_i000_002111	euk1_LmuB	6.7e-92	320.8	0.9802955665024631	False	XP_016860402.1	SMC6	structural maintenance of chromosomes protein 6 isoform X1	Y	Antiviral	10.1038/nature17170, 10.1371/journal.ppat.1010744, 10.1128/JVI.00356-18, 10.1038/s41564-022-01264-z
GCF_000001405.40-Hum_NC_000002.12_i000_002711	euk_LmuA	1.2e-64	230.0	0.9576271186440678	False	XP_024308771.1	PROC	vitamin K-dependent protein C isoform X2	N
GCF_000001405.40-Hum_NC_000002.12_i000_003212	euk_LmuA	2.1e-64	229.1	0.9576271186440678	False	XP_047301387.1	PRSS56	serine protease 56 isoform X1	N
GCF_000001405.40-Hum_NC_000003.12_i000_003559	euk_LmuA	2.2e-51	186.5	0.9279661016949152	False	NP_037402.1	PRSS50	probable threonine protease PRSS50 precursor	N
GCF_000001405.40-Hum_NC_000003.12_i000_003623	euk_LmuA	1.4e-36	138.1	0.885593220338983	False	NP_001380510.1	MST1	hepatocyte growth factor-like protein isoform 2 precursor	Y	Inhibits IRF3 signaling	10.1101/gad.277533.116
GCF_000001405.40-Hum_NC_000003.12_i000_003857	euk2_LmuB	4.3e-16	69.4	0.5462962962962963	False	XP_011510861.1	MYH15	myosin-15 isoform X1	N
GCF_000001405.40-Hum_NC_000003.12_i000_003874	euk_LmuA	6.7e-66	234.0	0.9830508474576272	False	NP_001382436.1	TMPRSS7	transmembrane protease serine 7 isoform 3	N
GCF_000001405.40-Hum_NC_000003.12_i000_003933	euk2_LmuB	5.8e-28	108.7	0.691358024691358	False	NP_001243415.1	GOLGB1	golgin subfamily B member 1 isoform 1	N
GCF_000001405.40-Hum_NC_000003.12_i000_004173	euk1_LmuB	9.5e-38	141.5	0.7093596059113301	False	NP_001002800.1	SMC4	structural maintenance of chromosomes protein 4 isoform 1	Y	Enhances NEMO transcription	10.1016/j.jaut.2018.05.004
GCF_000001405.40-Hum_NC_000003.12_i000_004296	euk_LmuA	8.2e-55	197.7	0.9915254237288136	False	XP_011511291.1	MASP1	mannan-binding lectin serine protease 1 isoform X1	Y	Complement activation	10.1038/sj.gene.6363745
GCF_000001405.40-Hum_NC_000004.12_i000_004428	euk_LmuA	9e-62	220.5	0.9957627118644068	False	NP_001284368.1	HGFAC	hepatocyte growth factor activator isoform 1 preproprotein	N
GCF_000001405.40-Hum_NC_000004.12_i000_004597	euk_LmuA	1.2e-63	226.7	0.9957627118644068	False	NP_006578.2	CORIN	atrial natriuretic peptide-converting enzyme isoform 1	N
GCF_000001405.40-Hum_NC_000004.12_i000_004654	euk_LmuA	2e-74	261.9	0.961864406779661	False	NP_004253.1	TMPRSS11D	transmembrane protease serine 11D	N
GCF_000001405.40-Hum_NC_000004.12_i000_004655	euk_LmuA	3e-69	245.0	0.9915254237288136	False	NP_872412.3	TMPRSS11A	transmembrane protease serine 11A isoform 1	N
GCF_000001405.40-Hum_NC_000004.12_i000_004656	euk_LmuA	1e-71	253.0	0.961864406779661	False	NP_997290.2	TMPRSS11F	transmembrane protease serine 11F	N
GCF_000001405.40-Hum_NC_000004.12_i000_004657	euk_LmuA	1.1e-71	253.0	0.9957627118644068	False	NP_872308.2	TMPRSS11B	transmembrane protease serine 11B	N
GCF_000001405.40-Hum_NC_000004.12_i000_004659	euk_LmuA	7.3e-70	247.0	0.9957627118644068	False	NP_054777.2	TMPRSS11E	transmembrane protease serine 11E precursor	N
GCF_000001405.40-Hum_NC_000004.12_i000_004881	euk_LmuA	2.1e-29	114.6	0.7542372881355932	False	NP_001362207.1	CFI	complement factor I isoform 4 preproprotein	Y	Complement activation	10.1016/j.molimm.2011.04.004
GCF_000001405.40-Hum_NC_000004.12_i000_004903	euk_LmuA	2e-65	232.5	0.9915254237288136	False	NP_003610.2	PRSS12	neurotrypsin precursor	N
GCF_000001405.40-Hum_NC_000004.12_i000_005000	euk_LmuA	8.599999999999999e-68	240.2	0.9957627118644068	False	NP_899231.4	PRSS48	serine protease 48 isoform 1 precursor	N
GCF_000001405.40-Hum_NC_000004.12_i000_005120	euk_LmuA	1.1e-79	279.2	0.9661016949152542	False	XP_016863670.1	KLKB1	plasma kallikrein isoform X1	N
GCF_000001405.40-Hum_NC_000004.12_i000_005121	euk_LmuA	2e-77	271.8	0.961864406779661	False	XP_005262878.1	F11	coagulation factor XI isoform X1	N
GCF_000001405.40-Hum_NC_000005.10_i000_005300	euk_LmuA	5.200000000000001e-57	204.9	0.9576271186440678	False	NP_002095.1	GZMK	granzyme K precursor	Y	Infected cell killing	10.1038/cdd.2009.206
GCF_000001405.40-Hum_NC_000005.10_i000_005301	euk_LmuA	1.9999999999999998e-54	196.5	0.9533898305084746	False	NP_006135.2	GZMA	granzyme A precursor	Y	Infected cell killing	10.1038/cdd.2009.206
GCF_000001405.40-Hum_NC_000005.10_i000_005591	euk2_LmuB	0.0	1423.1	0.9992283950617284	False	NP_005723.2	RAD50	DNA repair protein RAD50	Y	Antiviral	10.1128/JVI.01990-14
GCF_000001405.40-Hum_NC_000005.10_i000_005964	euk_LmuA	4.3e-62	221.6	0.9957627118644068	False	NP_000496.2	F12	coagulation factor XII preproprotein	N
GCF_000001405.40-Hum_NC_000006.12_i000_006333	euk_LmuA	2.3e-26	104.6	0.8389830508474576	False	NP_000054.2	C2	complement C2 isoform 1 preproprotein	Y	Complement activation	10.1016/j.molimm.2011.04.004
GCF_000001405.40-Hum_NC_000006.12_i000_006334	euk_LmuA	5.500000000000001e-28	109.9	0.8559322033898306	False	NP_001701.2	CFB	complement factor B preproprotein	Y	Complement activation	10.1016/j.molimm.2011.04.004
GCF_000001405.40-Hum_NC_000006.12_i000_006617	euk2_LmuB	1.2e-14	64.7	0.6867283950617284	False	NP_001361665.1	DST	dystonin isoform 4	N
GCF_000001405.40-Hum_NC_000006.12_i000_006978	euk2_LmuB	1.5e-34	130.6	0.7060185185185185	False	XP_016866097.1	SYNE1	nesprin-1 isoform X1	N
GCF_000001405.40-Hum_NC_000006.12_i000_007021	euk_LmuA	1.3000000000000001e-67	239.6	0.9957627118644068	False	NP_005568.2	LPA	apolipoprotein(a) precursor	N
GCF_000001405.40-Hum_NC_000006.12_i000_007022	euk_LmuA	1.3e-70	249.5	0.9957627118644068	False	NP_000292.1	PLG	plasminogen isoform 1 precursor	N
GCF_000001405.40-Hum_NC_000007.14_i000_007478	euk_LmuA	1.1e-44	164.6	0.9661016949152542	False	NP_000592.3	HGF	hepatocyte growth factor isoform 1 preproprotein	N
GCF_000001405.40-Hum_NC_000007.14_i000_007866	euk_LmuA	2.6000000000000002e-37	140.4	0.9110169491525424	False	NP_001001317.1	PRSS58	serine protease 58 precursor	N
GCF_000001405.40-Hum_NC_000007.14_i000_007867	euk_LmuA	2e-69	245.5	0.9576271186440678	False	NP_002760.1	PRSS1	trypsin-1 preproprotein	N
GCF_000001405.40-Hum_NC_000007.14_i000_007868	euk_LmuA	1.5e-66	236.1	0.9576271186440678	False	NP_001290343.1	PRSS2	trypsin-2 isoform 1 preproprotein	N
GCF_000001405.40-Hum_NC_000008.11_i000_008061	euk_LmuA	7.100000000000001e-44	161.9	0.9110169491525424	False	XP_047278465.1	PRSS51	serine protease-like protein 51 isoform X1	N
GCF_000001405.40-Hum_NC_000008.11_i000_008062	euk_LmuA	1.5e-69	245.9	0.9661016949152542	False	XP_047277448.1	PRSS55	serine protease 55 isoform X1	N
GCF_000001405.40-Hum_NC_000008.11_i000_008253	euk_LmuA	1.3e-65	233.1	0.9957627118644068	False	NP_000921.1	PLAT	tissue-type plasminogen activator isoform 1 preproprotein	N
GCF_000001405.40-Hum_NC_000009.12_i000_008814	euk_LmuA	1.3000000000000001e-67	239.6	0.9576271186440678	False	NP_001184026.3	PRSS3	trypsin-3 isoform 3 preproprotein	N
GCF_000001405.40-Hum_NC_000009.12_i000_008930	euk1_LmuB	1.6999999999999998e-105	365.8	0.9812807881773399	False	NP_055925.2	SMC5	structural maintenance of chromosomes protein 5	Y	Antiviral	10.1038/nature17170, 10.1371/journal.ppat.1010744, 10.1128/JVI.00356-18, 10.1038/s41564-022-01264-z
GCF_000001405.40-Hum_NC_000009.12_i000_009087	euk1_LmuB	8.100000000000001e-44	161.6	0.6591133004926109	False	XP_016869695.1	SMC2	structural maintenance of chromosomes protein 2 isoform X1	N
GCF_000001405.40-Hum_NC_000010.11_i000_009805	euk_LmuA	1.3e-62	223.3	0.9957627118644068	False	NP_002649.2	PLAU	urokinase-type plasminogen activator isoform 1 preproprotein	N
GCF_000001405.40-Hum_NC_000010.11_i000_010054	euk1_LmuB	4.6e-46	169.1	0.5694581280788177	False	NP_005436.1	SMC3	structural maintenance of chromosomes protein 3	Y	Antiviral	10.1128/JVI.00787-12
GCF_000001405.40-Hum_NC_000010.11_i000_010066	euk_LmuA	9.9e-69	243.3	0.9957627118644068	False	NP_004123.1	HABP2	hyaluronan-binding protein 2 isoform 1 preproprotein	N
GCF_000001405.40-Hum_NC_000011.10_i000_010404	euk_LmuA	1e-67	240.0	0.961864406779661	False	XP_047282834.1	OVCH2	ovochymase-2 isoform X1	N
GCF_000001405.40-Hum_NC_000011.10_i000_010558	euk_LmuA	1.6e-35	134.6	0.9152542372881356	False	NP_056245.2	PAMR1	inactive serine protease PAMR1 isoform a precursor	N
GCF_000001405.40-Hum_NC_000011.10_i000_010602	euk_LmuA	1.3e-63	226.6	0.9576271186440678	False	NP_000497.1	F2	prothrombin preproprotein	N
GCF_000001405.40-Hum_NC_000011.10_i000_011298	euk_LmuA	2.8e-72	254.9	0.9957627118644068	False	NP_110397.2	TMPRSS5	transmembrane protease serine 5 isoform 1	N
GCF_000001405.40-Hum_NC_000011.10_i000_011331	euk_LmuA	2.2e-76	268.3	0.9915254237288136	False	NP_001070731.1	TMPRSS13	transmembrane protease serine 13 isoform 1	N
GCF_000001405.40-Hum_NC_000011.10_i000_011334	euk_LmuA	1.0000000000000001e-72	256.3	0.9872881355932204	False	XP_005271670.1	TMPRSS4	transmembrane protease serine 4 isoform X1	N
GCF_000001405.40-Hum_NC_000011.10_i000_011476	euk_LmuA	1.3e-70	249.5	0.9957627118644068	False	NP_068813.1	ST14	suppressor of tumorigenicity 14 protein	N
GCF_000001405.40-Hum_NC_000012.12_i000_011577	euk_LmuA	2.4e-49	179.8	0.9915254237288136	False	NP_958850.1	C1S	complement C1s subcomponent isoform 1 preproprotein	Y	Complement activation	10.1016/j.molimm.2011.04.004
GCF_000001405.40-Hum_NC_000012.12_i000_011578	euk_LmuA	3.1999999999999996e-49	179.4	0.9957627118644068	False	NP_001341275.1	C1R	complement C1r subcomponent isoform 2 preproprotein	Y	Complement activation	10.1016/j.molimm.2011.04.004
GCF_000001405.40-Hum_NC_000012.12_i000_011579	euk_LmuA	1.7e-42	157.4	0.9915254237288136	False	NP_057630.2	C1RL	complement C1r subcomponent-like protein isoform 1 precursor	Y	Complement activation	10.1016/j.molimm.2011.04.005
GCF_000001405.40-Hum_NC_000012.12_i000_011761	euk_LmuA	1.7e-138	471.6	0.9661016949152542	False	XP_024304736.1	OVCH1	ovochymase-1 isoform X1	N
GCF_000001405.40-Hum_NC_000012.12_i000_011881	euk_LmuA	6.2e-69	244.0	0.9872881355932204	False	NP_872365.2	TMPRSS12	transmembrane protease serine 12 precursor	N
GCF_000001405.40-Hum_NC_000012.12_i000_011892	euk_LmuA	3.7999999999999996e-68	241.4	0.9661016949152542	False	NP_001962.3	CELA1	chymotrypsin-like elastase family member 1	N
GCF_000001405.40-Hum_NC_000012.12_i000_012202	euk2_LmuB	7.6e-20	81.9	0.6257716049382716	False	XP_011537116.1	EEA1	early endosome antigen 1 isoform X1	N
GCF_000001405.40-Hum_NC_000012.12_i000_012503	euk2_LmuB	6.1e-14	62.3	0.654320987654321	False	XP_024304708.1	GOLGA3	golgin subfamily A member 3 isoform X1	N
GCF_000001405.40-Hum_NC_000013.11_i000_012824	euk_LmuA	4e-64	228.2	0.9661016949152542	False	XP_011535776.2	F7	coagulation factor VII isoform X1	N
GCF_000001405.40-Hum_NC_000013.11_i000_012825	euk_LmuA	6.7e-70	247.1	0.961864406779661	False	NP_000495.1	F10	coagulation factor X isoform 1 preproprotein	N
GCF_000001405.40-Hum_NC_000013.11_i000_012827	euk_LmuA	1.6e-20	85.5	0.9067796610169492	False	NP_001243063.1	PROZ	vitamin K-dependent protein Z isoform 1 precursor	N
GCF_000001405.40-Hum_NC_000014.9_i000_012945	euk2_LmuB	1.2e-22	91.1	0.7060185185185185	False	NP_002462.2	MYH6	myosin-6	N
GCF_000001405.40-Hum_NC_000014.9_i000_012946	euk2_LmuB	3e-17	73.3	0.7152777777777778	False	XP_016876829.1	MYH7	myosin-7 isoform X1	N
GCF_000001405.40-Hum_NC_000014.9_i000_012990	euk_LmuA	2.5e-54	196.1	0.9576271186440678	False	NP_001827.1	CMA1	chymase isoform 1 preproprotein	N
GCF_000001405.40-Hum_NC_000014.9_i000_012991	euk_LmuA	9e-57	204.1	0.9533898305084746	False	XP_011534801.1	CTSG	cathepsin G isoform X1	Y	Inflammation	10.1016/j.molimm.2009.10.003
GCF_000001405.40-Hum_NC_000014.9_i000_012992	euk_LmuA	1.3e-53	193.8	0.9576271186440678	False	NP_219491.1	GZMH	granzyme H isoform 1 preproprotein	Y	Infected cell killing	10.1038/cdd.2009.206
GCF_000001405.40-Hum_NC_000014.9_i000_012993	euk_LmuA	6.499999999999999e-55	198.1	0.9533898305084746	False	NP_004122.2	GZMB	granzyme B isoform 1 preproprotein	Y	Infected cell killing	10.1038/cdd.2009.206
GCF_000001405.40-Hum_NC_000016.10_i000_014105	euk_LmuA	4.1000000000000004e-67	238.0	0.9957627118644068	False	NP_036599.4	TPSG1	tryptase gamma preproprotein	N
GCF_000001405.40-Hum_NC_000016.10_i000_014107	euk_LmuA	2.2e-72	255.2	0.9533898305084746	False	NP_077078.5	TPSB2	tryptase beta-2 preproprotein	N
GCF_000001405.40-Hum_NC_000016.10_i000_014108	euk_LmuA	2.7e-72	254.9	0.9533898305084746	False	NP_003285.2	TPSAB1	tryptase alpha/beta-1 precursor	N
GCF_000001405.40-Hum_NC_000016.10_i000_014109	euk_LmuA	3.5e-53	192.4	0.8177966101694916	False	NP_036349.1	TPSD1	tryptase delta precursor	N
GCF_000001405.40-Hum_NC_000016.10_i000_014171	euk_LmuA	6.6e-70	247.1	0.9957627118644068	False	NP_114154.1	PRSS27	serine protease 27 isoform 1 precursor	N
GCF_000001405.40-Hum_NC_000016.10_i000_014174	euk_LmuA	2.8999999999999996e-68	241.8	0.9957627118644068	False	NP_690851.2	PRSS33	serine protease 33 precursor	N
GCF_000001405.40-Hum_NC_000016.10_i000_014175	euk_LmuA	1.7e-66	236.0	0.9957627118644068	False	NP_001382429.1	PRSS41	serine protease 41 isoform 1 precursor	N
GCF_000001405.40-Hum_NC_000016.10_i000_014176	euk_LmuA	9.7e-67	236.8	0.9957627118644068	False	NP_006790.1	PRSS21	testisin isoform 1 preproprotein	N
GCF_000001405.40-Hum_NC_000016.10_i000_014178	euk_LmuA	1.4e-67	239.5	0.9957627118644068	False	NP_071402.1	PRSS22	brain-specific serine protease 4 precursor	N
GCF_000001405.40-Hum_NC_000016.10_i000_014300	euk2_LmuB	6.800000000000001e-22	88.7	0.6743827160493827	False	NP_001035203.1	MYH11	myosin-11 isoform SM1B	N
GCF_000001405.40-Hum_NC_000016.10_i000_014491	euk_LmuA	1.3000000000000001e-67	239.6	0.9491525423728814	False	XP_011544118.1	PRSS53	serine protease 53 isoform X1	N
GCF_000001405.40-Hum_NC_000016.10_i000_014496	euk_LmuA	3.3e-73	258.0	0.9915254237288136	False	NP_002764.1	PRSS8	prostasin preproprotein	N
GCF_000001405.40-Hum_NC_000016.10_i000_014497	euk_LmuA	6.3e-112	384.7	0.9957627118644068	False	NP_775773.2	PRSS36	polyserase-2 isoform 1 precursor	N
GCF_000001405.40-Hum_NC_000016.10_i000_014620	euk_LmuA	1.9e-30	118.0	0.9152542372881356	False	NP_001073961.1	PRSS54	inactive serine protease 54 isoform 1 precursor	N
GCF_000001405.40-Hum_NC_000016.10_i000_014688	euk_LmuA	1.5e-71	252.5	0.9957627118644068	False	NP_001898.1	CTRL	chymotrypsin-like protease CTRL-1 precursor	N
GCF_000001405.40-Hum_NC_000016.10_i000_014755	euk_LmuA	3.4e-41	153.1	0.9957627118644068	False	NP_005134.1	HP	haptoglobin isoform 1 preproprotein	N
GCF_000001405.40-Hum_NC_000016.10_i000_014756	euk_LmuA	8.9e-39	145.2	0.9957627118644068	False	XP_024306019.1	HPR	haptoglobin-related protein isoform X1	N
GCF_000001405.40-Hum_NC_000016.10_i000_014772	euk_LmuA	1e-71	253.1	0.9957627118644068	False	NP_001020371.3	CTRB2	chymotrypsinogen B2 precursor	N
GCF_000001405.40-Hum_NC_000016.10_i000_014773	euk_LmuA	2.2e-72	255.2	0.9957627118644068	False	NP_001897.4	CTRB1	chymotrypsinogen B isoform 1 precursor	N
GCF_000001405.40-Hum_NC_000017.11_i000_015122	euk2_LmuB	2.1e-14	63.8	0.6203703703703703	False	XP_011522177.1	MYH10	myosin-10 isoform X6	N
GCF_000001405.40-Hum_NC_000017.11_i000_015137	euk2_LmuB	8.5e-16	68.4	0.7075617283950617	False	NP_003793.2	MYH13	myosin-13	N
GCF_000001405.40-Hum_NC_000017.11_i000_015138	euk2_LmuB	2.8e-15	66.7	0.7145061728395061	False	NP_002463.2	MYH8	myosin-8	N
GCF_000001405.40-Hum_NC_000017.11_i000_015139	euk2_LmuB	3e-17	73.3	0.6296296296296297	False	XP_016880165.1	MYH4	myosin-4 isoform X1	N
GCF_000001405.40-Hum_NC_000017.11_i000_015140	euk2_LmuB	3.4e-19	79.7	0.6929012345679012	False	XP_016880164.1	MYH1	myosin-1 isoform X1	N
GCF_000001405.40-Hum_NC_000017.11_i000_015141	euk2_LmuB	2.2e-19	80.4	0.5949074074074074	False	NP_001093582.1	MYH2	myosin-2	N
GCF_000001405.40-Hum_NC_000017.11_i000_015142	euk2_LmuB	6.3e-18	75.5	0.5725308641975309	False	XP_047292083.1	MYH3	myosin-3 isoform X1	N
GCF_000001405.40-Hum_NC_000019.10_i000_016343	euk_LmuA	2.2999999999999997e-53	193.0	0.9576271186440678	False	NP_005308.2	GZMM	granzyme M isoform 1 preproprotein	Y	Infected cell killing	10.1038/cdd.2009.206
GCF_000001405.40-Hum_NC_000019.10_i000_016350	euk_LmuA	4.9e-50	182.1	0.9491525423728814	False	NP_999875.2	PRSS57	serine protease 57 isoform 1 precursor	N
GCF_000001405.40-Hum_NC_000019.10_i000_016355	euk_LmuA	5.2e-45	165.7	0.9491525423728814	False	NP_001691.1	AZU1	azurocidin preproprotein	Y	Antibacterial	10.1038/s41467-019-10222-z
GCF_000001405.40-Hum_NC_000019.10_i000_016356	euk_LmuA	5.299999999999999e-53	191.8	0.9576271186440678	False	NP_002768.3	PRTN3	myeloblastin precursor	Y	Inflammation	10.1038/s41590-021-00928-y
GCF_000001405.40-Hum_NC_000019.10_i000_016357	euk_LmuA	3.2999999999999997e-49	179.4	0.9533898305084746	False	NP_001963.1	ELANE	neutrophil elastase preproprotein	Y	Inflammation	10.1038/s41590-021-00928-y
GCF_000001405.40-Hum_NC_000019.10_i000_016358	euk_LmuA	5.999999999999999e-54	194.9	0.9576271186440678	False	NP_001304264.1	CFD	complement factor D isoform 2 precursor	Y	Complement activation	10.1016/j.molimm.2011.04.004
GCF_000001405.40-Hum_NC_000019.10_i000_016417	euk_LmuA	3.3e-212	712.9	0.9915254237288136	False	NP_001382442.1	TMPRSS9	transmembrane protease serine 9 isoform 3	N
GCF_000001405.40-Hum_NC_000019.10_i000_016980	euk_LmuA	1.2e-71	252.8	0.9915254237288136	False	XP_016882220.1	HPN	serine protease hepsin isoform X1	N
GCF_000001405.40-Hum_NC_000019.10_i000_017470	euk_LmuA	5.3e-56	201.6	0.9661016949152542	False	NP_002248.1	KLK1	kallikrein-1 preproprotein	N
GCF_000001405.40-Hum_NC_000019.10_i000_017471	euk_LmuA	7.8e-59	210.9	0.9576271186440678	False	NP_059979.2	KLK15	kallikrein-15 isoform 4 preproprotein	N
GCF_000001405.40-Hum_NC_000019.10_i000_017472	euk_LmuA	1.5999999999999999e-55	200.1	0.9576271186440678	False	NP_001639.1	KLK3	prostate-specific antigen isoform 1 preproprotein	N
GCF_000001405.40-Hum_NC_000019.10_i000_017473	euk_LmuA	2.9e-57	205.7	0.9661016949152542	False	NP_005542.1	KLK2	kallikrein-2 isoform 1 preproprotein	N
GCF_000001405.40-Hum_NC_000019.10_i000_017474	euk_LmuA	7.1e-55	197.9	0.9576271186440678	False	NP_004908.4	KLK4	kallikrein-4 isoform 1 preproprotein	N
GCF_000001405.40-Hum_NC_000019.10_i000_017476	euk_LmuA	1.1e-56	203.9	0.9703389830508474	False	NP_001070959.1	KLK5	kallikrein-5 preproprotein	N
GCF_000001405.40-Hum_NC_000019.10_i000_017477	euk_LmuA	2.5e-60	215.8	0.9661016949152542	False	NP_002765.1	KLK6	kallikrein-6 isoform A preproprotein	N
GCF_000001405.40-Hum_NC_000019.10_i000_017478	euk_LmuA	1.8e-58	209.7	0.9576271186440678	False	NP_644806.1	KLK7	kallikrein-7 isoform 1 preproprotein	N
GCF_000001405.40-Hum_NC_000019.10_i000_017479	euk_LmuA	4.1e-61	218.4	0.9661016949152542	False	NP_653088.1	KLK8	kallikrein-8 isoform 2 precursor	N
GCF_000001405.40-Hum_NC_000019.10_i000_017480	euk_LmuA	1.5e-51	187.0	0.9576271186440678	False	NP_036447.1	KLK9	kallikrein-9 precursor	N
GCF_000001405.40-Hum_NC_000019.10_i000_017481	euk_LmuA	1.7e-46	170.5	0.9364406779661016	False	XP_016882482.1	KLK10	kallikrein-10 isoform X1	N
GCF_000001405.40-Hum_NC_000019.10_i000_017482	euk_LmuA	9.7e-59	210.6	0.9576271186440678	False	XP_011524671.1	KLK11	kallikrein-11 isoform X1	N
GCF_000001405.40-Hum_NC_000019.10_i000_017483	euk_LmuA	7.8e-50	181.4	0.9279661016949152	False	NP_062544.1	KLK12	kallikrein-12 isoform 1 precursor	N
GCF_000001405.40-Hum_NC_000019.10_i000_017484	euk_LmuA	5.8e-63	224.4	0.9449152542372882	False	NP_056411.1	KLK13	kallikrein-13 isoform 1 precursor	N
GCF_000001405.40-Hum_NC_000019.10_i000_017485	euk_LmuA	1.2e-58	210.3	0.9745762711864406	False	NP_001298111.2	KLK14	kallikrein-14 preproprotein	N
GCF_000001405.40-Hum_NC_000021.9_i000_018305	euk_LmuA	3.5e-76	267.7	0.9830508474576272	False	XP_047296868.1	TMPRSS15	enteropeptidase isoform X1	N
GCF_000001405.40-Hum_NC_000021.9_i000_018430	euk_LmuA	1.2e-73	259.4	0.9915254237288136	False	NP_001128571.1	TMPRSS2	transmembrane protease serine 2 isoform 1	N
GCF_000001405.40-Hum_NC_000021.9_i000_018440	euk_LmuA	3.8e-72	254.5	0.9957627118644068	False	NP_076927.1	TMPRSS3	transmembrane protease serine 3 isoform 1	N
GCF_000001405.40-Hum_NC_000022.11_i000_018735	euk2_LmuB	7.2e-16	68.7	0.6234567901234568	False	NP_002464.1	MYH9	myosin-9	N
GCF_000001405.40-Hum_NC_000022.11_i000_018748	euk_LmuA	3.5999999999999997e-68	241.4	0.9957627118644068	False	XP_024307935.1	TMPRSS6	transmembrane protease serine 6 isoform X1	N
GCF_000001405.40-Hum_NC_000022.11_i000_018893	euk1_LmuB	3.1999999999999997e-29	113.3	0.7507389162561576	False	NP_683515.4	SMC1B	structural maintenance of chromosomes protein 1B isoform 1	N
GCF_000001405.40-Hum_NC_000022.11_i000_018948	euk_LmuA	2.7999999999999997e-68	241.8	0.9915254237288136	False	NP_001088.2	ACR	acrosin precursor	N
GCF_000001405.40-Hum_NC_000023.11_i000_019246	euk1_LmuB	9.4e-35	131.6	0.39113300492610836	False	NP_006297.2	SMC1A	structural maintenance of chromosomes protein 1A isoform 1	N
GCF_000001405.40-Hum_NC_000023.11_i000_019653	euk_LmuA	1.5e-69	246.0	0.9661016949152542	False	NP_000124.1	F9	coagulation factor IX isoform 1 preproprotein	N
